# Identification of ACE2 modifiers by CRISPR screening

**DOI:** 10.1101/2021.06.10.447768

**Authors:** Emily J. Sherman, Carmen Mirabelli, Vi T. Tang, Taslima G. Khan, Andrew A. Kennedy, Sarah E. Graham, Cristen J. Willer, Andrew W. Tai, Jonathan Z. Sexton, Christiane E. Wobus, Brian T. Emmer

## Abstract

SARS-CoV-2 infection is initiated by binding of the viral spike protein to its receptor, ACE2, on the surface of host cells. ACE2 expression is heterogeneous both *in vivo* and in immortalized cell lines, but the molecular pathways that govern ACE2 expression remain unclear. We now report high-throughput CRISPR screens for functional modifiers of ACE2 surface abundance. We identified 35 genes whose disruption was associated with a change in the surface abundance of ACE2 in HuH7 cells. Enriched among these ACE2 regulators were established transcription factors, epigenetic regulators, and functional networks. We further characterized individual cell lines with disruption of *SMAD4, EP300, PIAS1*, or *BAMBI* and found these genes to regulate ACE2 at the mRNA level and to influence cellular susceptibility to SARS-CoV-2 infection. Collectively, our findings clarify the host factors involved in SARS-CoV-2 entry and suggest potential targets for therapeutic development.
