## Supplemental Table 1 for "Identification of ACE2 modifiers by CRISPR screening"

### Sheet: gene_list
Reference:	this study				Wei J et al					Daniloski Z et al	Hoffmann HH et al		Gordon DE et al		Heaton BE et al		Wang R et al		Sherman EJ and Emmer BT		this study
Cell line:	HuH7 WT		HuH7 ACE2-enriched		VeroE6				Calu3	A549-ACE2	HuH7.5		Caco2	A549-ACE2	A549-ACE2		Huh7.5.1-ACE2-TMPRSS2		HuH7 WT	HuH7 ACE2-enriched	n/a		Caco2				HEK293T-ACE2
Scale:	Genome-wide				Genome-wide		Focused			Genome-wide	Focused		Focused		Genome-wide		Genome-wide		n/a				genome-wide
Selection:	ACE2 surface abundance				SARS-CoV-2 CPE					SARS-CoV-2 CPE	SARS-CoV-2 CPE 37⁰C	SARS-CoV-2 CPE 33⁰C	SARS-CoV-2 CPE		SARS-CoV-2 CPE		SARS-CoV-2 CPE		ACE2 surface abundance		GWAS candidates		SARS-CoV-2 CPE		ACE2 surface abundance
Criterion:	Top 25 pos regulator	Top 25 neg regulators	Top 25 pos regulator	Top 25 neg regulators	Z>3 resistant	Z<-4 sensitized	Z>2.5 resistant	Z<-5 sensitized	abs(Z)>1	FDR<35% resistant	FDR<10% resistant	FDR<10% resistant	abs(Z>2)	abs(Z>2)	Top 20 sensitized	Top 20 resistant	Top 25 resistant		Differentially expressed genes		Proximity lead SNPs	Manually selected	top 75 resistant	FDR<50% sensitized	Top 25 pos regulators	Top 25 neg regulators	Top 25 pos regulators	Top 25 neg regulators
Total genes:	25	25	25	25	15	6	63	26	15	59	25	36	45	35	20	20	25		57	73	67	99	75	21	25	25	25	25
Unique genes:	24	22	21	23	2	3	44	20	1	43	10	22	25	24	18	18	23		32	43	64	76	68	21	24	20	23	25
	MED17	UROD	CXXC1	GREB1L	ACE2	NDOR1	ACE2	N6AMT1	ACE2	VPS35	RAB7A	HS2ST1	EMC1	RAB7A	CAPN9	SRPK1	TMEM106B		PI3	TIMP2	LZTFL1	AGTR1	KCTD5	GINS1	CCNI	UROD	ACE2	NAGK
	S100A7	BAMBI	AAAS	MIDN	SMARCA4	NONO	PCBD1	WRAP53	TMPRSS2	SNX27	RAB2A	SCAP	ACE2	SIL1	UST	TPRG1	SCAP		PIGR	TM4SF20	CCR9	AGTR2	INTS2	DDI2	SCYL2	DDX60	DDX18	UTRN
	STOX2	APRT	RANBP10	UROD	DYRK1A	BPTF	CTSL	PIAS2	DYRK1A	ATP6AP1	CYB5B	EIF4E2	VPS11	RAB18	MKX	hsa-mir-10a	VAC14		PAK5	PIGR	SLC6A20	MAS1	FBXW2	TEFM	NPIPA5	PIAS3	TONSL	DENR
	COQ7	OR52W1	SLC22A25	STK11	KDM6A	TRIP12	ARID1A	H1-4	SMARCA4	ATP6V0C	ALG8	BCS1L	MRPS25	RAB2A	TNPO1	AGPS	ACE2		KRT15	CTSS	FYCO1	ACE	TMPRSS2	ISCA2	MEX3D	MMP21	POLR3A	ZFP91
	AGER	RPL35	KAT6A	HHEX	DPF2	CABIN1	PHIP	SMARCA5	KDM6A	ACE2	RTN4	NPC2	RAB1A	ARF6	LCMT1	MIR4685	ARF5		TFF1	SLC25A24	CXCR6	IL1R1	IRF8	RPP21	C15orf27	MIR661	GTPBP4	MRAP2
	TTLL9	ASAP1	KRTCAP2	USP17L11	JMJD6	HIRA	KMT2D	KDM3B	SMARCE1	ATP6V1G1	MOGS	VPS39	PPT1	PTBP2	MIR520c	PDP2	EXOC2		CTSS	A2M	SACM1L	IL1R2	CHRNB3	DUSP28	ANKZF1	PSME1	TOM1L1	MIR4659a
	SYNC	PSMA4	BCL9L	STAG2	UBXN7		STK11	ASB7	SIAH1	ATP6V1B2	ALG5	SLC30A9	TRIM59	CLIP4	SMAD4	RAD23B	CYS1		ALPI	SLPI	LIMD1	OGG1	STAMBP	LAMP2	OR8K5	OC90	MYO1H	MIR4427
	TOM1L1	WIPF2	ATP6V0A4	NR6A1	RAD54L2		SMARCA4	RPE	CABIN1	ATP6V0B	WDR18	MRPS25	ERGIC1	HMOX1	GOLGA8O	C1orf174	MBTPS2		HEPH	PRR15L	XCR1	SIRT1	PDPR	GDF6	KCNMB3	VCP	FAM25A	RBM44
	SLX1A	ACTR1A	RBX1	NR5A2	ARID1A		KDM6A	RPEL1	JMJD6	ATP6V0D1	VPS39	GIGYF2	SEPSECS	ACE2	PRODH2	FAM229A	EXT1		TM4SF20	VWCE	CCR2	HIF1A	SHF	JARID2	CPAMD8	MIR6076	DDX47	C2orf78
	MIR4472-2	NOC4L	MNAT1	ELANE	TRAF3		SMARCB1	CHD7	PHF6	COMMD2	VPS11	CSNK2B	NDUFB9	TAPT1	EIF3I	CCDC77	PCDH19		HSD3B1	MYO7B	CCR5	ARNT	GMDS	VTN	S100A12	GOLGA8O	ANAPC1	NUDT16L1
	ZNF552	RNF126	ATP6V1E1	CHD8	SERTAD4		DPF2	KDM1A	SMAD4	RAB7A	GIGYF2	MIB1	MRPS2	BRD4	WDR82	KCNH3	EXOC8		SORCS2	NPTX2	UQCRC2P1	MAPK1	CLCA4	RPF2	F13B	C1orf233	CEP350	C3orf43
	SETD1A	B3GNT7	SSH1	GAPDH	PHIP		ELOA	ALDOA	DPP4	VPS29	RBX1	TOMM70	MOGS	ALG11	ACOX1	ESR1	MYOCD		HKDC1	SORCS2	CCRL2	MAPK3	SLC25A29	PRPF40B	ZBTB41	HOMER2	BRF1	MPHOSPH8
	ZEB2	GAREML	LGR4	REEP6	SMAD4		DYRK1A	NKRF	PIAS2	ATP6AP2	EIF4E2	NDUFAF1	DNMT1	ERP44	HIPK4	SFT2D1	EXTL3		GBP3	PAK5	CCR3	FOXM1	MTSS1L	SNUPN	NDNF	OAS1	DMGDH	AKAP17A
	BAI1	MIR6859-1	UBXN7	TMEM104	SH3YL1		JMJD6	NONO	PHIP	COMMD3	CHMP2A	MRPS2	MRPS5	OS9	YTHDF1	MYCL	TAS2R41		ANXA13	ERP27	LTF	SMARCA4	SPATC1	ODF4	USP17L1P	GOLGA8A	ZNF599	CPOX
	OR5K3	DPP3	VTA1	ILK	LDB1		PHF6	MNAT1	SMARCA5	COMMD3-BMI1	MIB1	NDUFB9	MRPS27	BCS1L	OR2V2	SIK1	TM6SF1		MYO7B	HEPH	CCR1	DNMT1	MDH2	ASH2L	MIR3914-1	TMEM199	STX4	PEG3
	LDLRAD3	ERBB2	MAML1	RPL12			RAD54L2	FBXO42		CCDC22	NPC2	MRPS27	ELOB	NGDN	HK1	LIN54	CHD6		LRRC19	CDH12	RTP3	DNMT2	NOMO1	EARS2	ROR2	POU6F2	HSD17B4	FAM78A
	SFPQ	ARVCF	GPRIN1	EIF2B1			EP300	ELL		SPEN	AP2M1	PSMD4	TOMM70	ADAM9	MIR6887	LRIT3	EGR1		LINC01322	ACE2	LRRC2	DNMT3A	APBA1	MIR544b	IFI44	HIST1H2BJ	NDUFA2	RDX
	CRYAA	SLC37A3	RAC2	KRTAP4-7			TRAF3	ZNF250		KIAA1033	SUPT16H	GPAA1	SIRT5	CNTRL	MIR4670	CPVL	CUL4A		SAA2	ADGRG7	LST1	DNMT3B	ERVV-2	TINF2	ZBTB26	RFX1	MIR1231	DPEP2
	CRYBB2	GTF2B	TDRKH	SLC25A28			SUV39H2	JUN		ATP6V1H	G3BP1	PCF11	ZC3H18	RBM28	GTF3C5	NSMCE4A	PLIN2		HOXB3	ZNF503	PRRC2A	TET1	SLC22A17	SNAI1	MDGA2	MIR4706	MIXL1	TOX
	ANKS6	PSAP	UGP2	POLRMT			RPS11	KAT14		ACTR3	SCAP	GRPEL1	PIGO	BZW2	WASH1	TMEM176A	RHBDD3		RSPH1	IRS2	DHX16	TET2	BAALC	LMLN	CHIC2	SLC1A5	JDP2	PLCD3
	MIR7114	CHMP2A	KITLG	ECM2			PDAP1	FBXO22		CTSL	ELOB	TBCA	POLA1	SIGMAR1			B4GALT7		LCT	GBP3	TNF	TET3	HNRNPA2B1	TRIAP1	CFTR	HSD17B14	DTX2	ACBD3
	HAO1	SEC22C	HNF4A	MPG			UBXN7	ZMYM2		TMEM199	SEPSECS	ACAD9	PCNT	GNB1			THAP7		FAM83B	LRRC19	CCHCR1	ESR1	NECAB1		MUM1L1	ADAMTS6	PFDN4	ADAM12
	PPHLN1	XAGE2	AJUBA	ZNF217			ZC3H15	UBR4		CCZ1B	DDX10	DNAJC19	NGDN	LMAN2			PECAM1		SLC39A4	ANXA13	TCF19	ESR2	MAPK3		MIR181c	NKAP	ATP5F1	LEPRE1
	CENPV	IL6	LRRFIP2	MIR6785			CAB39	PIAS1		ATP6V1E1	ELOC	NARS2	MAT2B	ATP6AP1			PRAME		FCAMR	NDRG4	POU5F1	IFNGR1	CHD7		GNB5	NUDT4	MIR1205	POTEC
	GLIPR1L1	COL7A1	CNOT6L	PPRC1			SRRD	ATRX		ARPC4-TTLL3	TIMM10	SRP54	NUP62	ETFA			KCNK18		TMPRSS4	OAS3	MUC21	JAK1	PLD3		SLC3A2	TRIB1	MT1A	NDUFB2
							TRIM28	HIRA		VPS26A		DNAJC11	FASTKD5	VPS39					DPEP1	BEX1	VSTM2A	JAK2	KLHL21
							ELP3			LAMP5		INTS4	TOR1AIP1	BRD2					COL17A1	FAM83B	SLC25A5P3	LTK	ACSF3
							SIK1			ATP6V1C1		PRIM2	SIGMAR1	SCAP					VGLL3	ZNF488	SEC61G	TYK2	GDA
							SIK1B			C11orf74		DCAF7	ATP6AP1	IL17RA					THSD4	IRAK3	EGFR	FLT3	APRT
							OTUD6B			ARPC3		VPS11	NDUFAF2	PPT1					TUBAL3	SLC46A3	GBGT1	PPARG	ZNF567
							LDB1			ARPC4		TPT1	ZYG11B	PPIL3					GPR55	LBH	SARDH	ARF6	IL23A
							ZNF628			CCDC93		FBL	UBAP2L	NEU1					OAS1	HKDC1	ABO	ARHGAP26	GPR50
							SIAH1			HDAC9		SRP19	DCAKD	ZDHHC5					LTF	THBS4	PARPBP	CDC42	WBP5
							SMARCE1			ATP6V1A		MOGS	ECSIT	PKP2					AGR3	NAT2	ASCL1	ARF1	HSD17B2
							HAT1			PIK3C3		ZNF131	SAAL1	PABPC1					ANKFN1	MGAM2	PMCH	RHOA	ZNF616
							LOC645181			PCDH17		RAB10	GOLGA2						CASP5	HDGFL3	PAH	RAC1	INTU
							EIF4G2			ACTR2			MIPOL1						SNORD59A	CPN2	IGF1	DDC	PEG10
							SMARCC1			FBXO33			PTGES2						EREG	IGDCC3	LINC00485	MTTP	KRTAP15-1
							SPTY2D1			RNASEK			DPH5						KCNS1	LINC01322	OAS3	ABL1	ZKSCAN2
							GEMIN8P4			USP33			RAB2A						SLC28A1	PKN2-AS1	OAS1	LYN	ZNF791
							LOC107984655			WDR91			SLC9A3R1						TCN1	RND2	OAS2	DYN2	SMIM22
							SLC4A4			BAX			FAM162A						PTPRR	LRRC66	RP1	CAV1	FAM91A1
							NAA40			CNOT4			RHOA						FSTL4	LGALS3BP	RPH3A	CLTC	FRYL
							PI4KB			C17orf50			CENPF						ZNF439	COL17A1	RITA1	C3	ERI2
							LOC100287653			PCID2			CYB5B						GNG12-AS1	AKR1B1	SDS	C5	SEC24B
							MMS19			TOR1AIP1									COX6B1P1	DDX60	PTPN11	CR1	SPANXA1
							SMARCD2			KRTAP15-1									CCDC178	HOXB3	PTPRS	C5AR2	TMEM182
							FNTB			BRPF1									AKR1B15	WLS	FEM1A	C3AR1	CIB1
							SMAD5			OFD1									BNIP5	ZNF880	FSD1	CD46	CNOT1
							SMG5			C5orf15									CASC11	C4BPB	CCDC94	ACE2	C1orf74
							ACVR1B			WDR81									EPYC	ZNF257	SHD	TMPRSS2	APOBEC3F
							EIF3C			EPHX3									CAPN8	TMPRSS2	DPP9	ADAM17	TAT
							EIF3CL			DLGAP4									PSMB9	LCN2	C19orf10	CTSL	ARHGEF18
							C20orf202			CCDC91									CHRNB4	TUBAL3	TNFAIP8L1	FURIN	ELOVL3
							H2AZ1			UVRAG									NUTM2B	FMN2	UBXN6	SIGMAR1	TSPY1
							HMGB1P4			GRID1									CXCL9	OAS1	PLIN3	TMEM97	GPR155
							TRMT6			ARSD									SAA1	RSPH1	HDGFRP2	EBP	DGKE
							IER5L			PDZRN4										VGLL3	PLIN4	OSBPL8	LRP12
							SMAD4			EMC9										SAA2	PLIN5	TMEM41B	CFTR
							ACVR1													TMEM151A	IFNAR2	UVRAG	FAM86A
							HMGB1													HSD3B1	IL10RB	GNPTAB	PIR
							CDK7													NKX3-1	C21orf54	SPNS1	MT1H
							TRMT61A													LAMA4	IFNAR1	PIK3C3	CDCP1
																				FCAMR	USF1P1	FIG4	ACY1
																				COLEC11	IFNGR2	VPS11	NME3
																				GALNT5	OLIG1	TFAP4	CX3CL1
																				PLXDC2	DONSON	VMP1	NR2F6
																				PI3		VPS35	LAMA4
																				HDAC9		VPS29	NHLH2
																				LGI2		VPS26A	PITPNM1
																				GP2		WDR81	TMED9
																				DPYSL3		ULK1	ZNRF1
																				FSTL4		ATG14	MYL6B
																						ATG16L1	NUAK2
																						BECN1	ZNF799
																						BECN2
																						NPC2
																						NPC1
																						SCAP
																						CTSB
																						CTSV
																						CTSS
																						CTSK
																						LTF
																						DRD1
																						DRD2
																						DRD3
																						DRD4
																						DRD5
																						EMC1
																						EMC2
																						EMC3
																						EMC4
																						MMGT1
																						EMC6
																						EMC7
																						EMC8
																						EMC9
																						EMC10
