## Supplemental Table 2 for "Identification of ACE2 modifiers by CRISPR screening"

### Sheet: GWAS_candidates
#CHR	SNP	rsid	GWAS -log(p)	Gene	Distance from coding seq (bp)	PoPS score (Weeks et al)
3	3:45889921:A:T	rs35081325	51.1618	LZTFL1	25113	0.453
				CCR9	38075	0.323
				SLC6A20	51894	0.218
				FYCO1	69475	0.152
				CXCR6	92504	0.764
				SACM1L	103005	0.234
				LIMD1	162091	-0.102
				XCR1	168595	0.037
				CCR3	315175	-0.001
				CCR1	353279	0.383
3	3:46392089:G:T	rs1894387	11.4175	CCR2	3136	0.316
				CCR5	19544	0.081
				UQCRC2P1	38676
				CCRL2	56565	0.178
				CCR3	83892
				LTF	85047	0
				CCR1	142202	0.383
				RTP3	146892
				LRRC2	164824	0.173
				FYCO1	354773	0.152
				CXCR6	402244	0.764
				LZTFL1	434555	0.453
				CCR9	447422	0.323
6	6:31121426:G:A	rs143334143	9.72193	CCHCR1	4589	0.291
				TCF19	4893
				POU5F1	10693
				POLR2LP	12736
				TNF	421918	0.318
				LST1	432475	0.379
				PRRC2A	467071	0.344
				DHX16	480612	0.324
				MUC21
7	7:54647894:A:C	rs622568	11.4761	VSTM2A	9121	-0.271
				SLC25A5P3	159873
				SEC61G	172049	-0.285
				EGFR	438820
9	9:136145471:G:A	rs950088295	8.52288	ABO	5146
				GBGT1	106139	0.355
				SARDH	383211	0.271
12	12:103014757:C:A	NA	9.39373	RP11-210L7.1	107324
				IGF1	140334
				LINC00485	188301
				PAH	215906
				ASCL1	336707	0.083
				PMCH	423134	0.025
				PARPBP	423459	0.095
12	12:113392182:A:G	NA	8.3114	OAS3	16025	0.477
				OAS1	22192	0.651
				OAS2	24018	0.113
				RP1	46749
				RPH3A	55496	0.01
				RITA1	231149	0.114
				SDS	438068	0.499
				PTPN11	444465	0.419
19	19:4723670:C:A	NA	14.7328	DPP9	1015	0.157
				C19orf10	53288
				FEM1A	68058	0.288
				TNFAIP8L1	68090
				PLIN3	114683	-0.003
				PLIN5	188434	0.091
				PLIN4	205594	-0.036
				HDGRP2	221447	0.136
				RN7SL528P	256934
				UBXN6	265851	0.298
				FSD1	399830	0.185
				SHD	432949	0.16
				PTPRS	434836	0.503
				CCDC94	454583	0.174
21	21:34615210:T:C	rs13050728	11.5597	IFNAR2	13004	0.758
				IL10RB	23453	0.021
				C21orf54	72669
				IFNAR1	81524	0.208
				USF1P1	91667
				IFNGR2	159992	0.296
				OLIG1	170484	0.08
				DONSON	316638	0.143
