## Supplemental Table 7 for "Identification of ACE2 modifiers by CRISPR screening"

### Sheet: arrayed_validation
	Validation testing: Wild-type HuH7 cells, ACE2 positivity (%)
		CRISPR target
	WT	NT	ACE2	EP300	PIAS1	HNF4A	SMAD4	KAT6A	BRD2	BRPF1	TFAP4	NR6A1	GREB1L	BAMBI	KMT2D	ZNF217	STAG2	CHD8	STK11	HHEX	MIDN	ARNT
Rep1:	5.84	5.96	1.52	2.89	3.8	6.77	3.2	2.58	7.63	3.1	4.42	29.7	24.2	19.6	24	33.2	30.5	25.8	16	16.8	9.37	6.81
Rep2:	3.64	9.37	2.68	2.1	1.99	4.92	6.17	1.08	5.29	2.38	3	22.1	21.4	12.2	30.5	23.8	36.1	29.1	9.32	9.86	6.47	4.96
Rep3:	6.24	6.82	2.03	3.61	4.62	7.49	3.74	2.96	8.34	3.45	4.56	31.3	26	20.8	25.5	34.7	32.6	26.6	17.2	18.1	10.6	8.05
Average:	5.24	7.38333	2.07667	2.86667	3.47	6.39333	4.37	2.20667	7.08667	2.97667	3.99333	27.7	23.8667	17.5333	26.6667	30.5667	33.0667	27.1667	14.1733	14.92	8.81333	6.60667
StDev:	1.4	1.77342	0.581406	0.75527	1.3457	1.32576	1.58206	0.994049	1.59594	0.545558	0.863095	4.91528	2.31805	4.65761	3.40343	5.9079	2.82902	1.72143	4.24572	4.43003	2.12053	1.555
p-value (vs NT):	0.175717	1	0.00790136	0.0153669	0.0382259	0.481908	0.0930508	0.0115978	0.840011	0.0146888	0.0408576	0.00253334	0.000612031	0.0242855	0.000959839	0.00287387	0.00018348	0.000156909	0.0629052	0.05214	0.420906	0.598953
	Validation testing: ACE2-enriched HuH7 cells, ACE2 positivity (%)
		CRISPR target
	WT	NT	ACE2	EP300	PIAS1	HNF4A	SMAD4	KAT6A	BRD2	BRPF1	TFAP4	NR6A1	GREB1L	BAMBI	KMT2D	ZNF217	STAG2	CHD8	STK11	HHEX	MIDN	ARNT
Rep1:	77.8	81.6	3.66	39.6	27.2	52.6	32.7	27.8	68.9	43.4	72.2	92.5	91.1	95.3	87.5	96.4	97	95.9	91.8	90.9	86.1	94.4
Rep2:	63.8	71.4	1.56	42.5	15.9	44.5	18.6	12.8	68.1	36.9	60.4	89.9	89.7	89.9	69.6	91.6	96.2	93	88.7	82.9	75.2	92.7
Rep3:	77.3	81.5	3.77	38.9	26.7	52.5	32.7	27.2	68.4	42.8	71.6	92.4	91.2	94.8	87.2	96.3	97	95.8	91.7	90.9	85.9	94.2
Average:	72.9667	78.1667	2.99667	40.3333	23.2667	49.8667	28	22.6	68.4667	41.0333	68.0667	91.6	90.6667	93.3333	81.4333	94.7667	96.7333	94.9	90.7333	88.2333	82.4	93.7667
StDev:	7.9425	5.86032	1.2454	1.90875	6.38462	4.64794	8.14064	8.49235	0.404145	3.59212	6.6463	1.47309	0.83865	2.98385	10.2491	2.74287	0.46188	1.64621	1.76163	4.6188	6.23618	0.929157
p-value (vs NT):	0.413135	1	2.65263e-05	0.000443082	0.000392014	0.0028037	0.000977076	0.000735337	0.045925	0.00072649	0.119587	0.0182946	0.0216339	0.0162026	0.65679	0.0113025	0.00543242	0.00889642	0.0236513	0.0796623	0.439844	0.0103877
